# Tertiary lymphoid structures are associated with enhanced macrophage activation, immune checkpoint expression and predict outcome in cervical cancer

**DOI:** 10.1101/2023.08.17.552583

**Authors:** Laurent Gorvel, Marylou Panouillot, Marie-Sarah Rouvière, Emilien Billon, Stéphane Fattori, Jumaporn Sonongbua, Nicolas Boucherit, Amira Ben Amara, Olivia Quilichini, Samuel Granjeaud, Clara Degos, Jacques A. Nunes, Xavier Carcopino, Eric Lambaudie, Anne-Sophie Chretien, Renaud Sabatier, Marie-Caroline Dieu-Nosjean, Daniel Olive

## Abstract

**Background:** Cervical tumors are usually treated using surgery, chemotherapy, and radiotherapy, and would benefit from immunotherapies. However, the immune microenvironment in cervical cancer remains poorly described. Tertiary lymphoid structures (TLS) were recently described as markers for better immunotherapy response and overall better prognosis in cancer patients.

**Methods:** We integratedly evaluated the cervical tumor immune microenvironment, and specifically TLS importance, using combined high-throughput phenotyping, soluble factor dosage, spatial interaction analyses, and statistical analyses.

**Results:** We demonstrate that TLS presence is associated with a more inflammatory soluble microenvironment, with the presence of B cells as well as more activated macrophages and dendritic cells (DCs). Furthermore, this myeloid cell activation is associated with expression of immune checkpoints, such as PD-L1 and CD40, and close proximity of activated conventional DC2 to CD8^+^ T cells, therefore indicating better immune interactions and tumor control. Finally, we associate TLS presence, greater B cell density, and activated DC density to improved progression-free survival, and present it as an additional prognostic marker.

**Conclusion:** To conclude, our results provide an exhaustive depiction of the cervical tumor immune microenvironment where TLS presence marks cell activation and immunotherapy target expression. These findings provide predictive clues for patient response to targeted immunotherapies.

**Significance:** TLS maturation stratifies cervical cancer patients and associates with improved prognosis. TLS associate with the expression of immune checkpoints, notably in the macrophage compartment, which may represent a new therapeutic strategy.
