## Supplementary material for "Tertiary lymphoid structures are associated with enhanced macrophage activation, immune checkpoint expression and predict outcome in cervical cancer": Supp Table 6

samples	eMDSCs	eMDSCs/CCR5+	eMDSCs/CD11+	eMDSCs/CD86+	eMDSCs/CCR2+	eMDSCs/CXCR+	eMDSCs/CD10+	eMDSCs/CD40+	eMDSCs/CD1d+	eMDSCs/LILRB2+	eMDSCs/PVR+	eMDSCs/PDL1+
XACN10	2.205	10.95	34.65	19.1	31.65	51.85	57.9	8.795	41	25.45	16.75	7.405
XACN13	0.0825	10	44.45	41.65	100	38.9	7.8	11.11	34.45	57.8	20	6.65
XACN16	0	0	0	0	0	0	0	0	0	0	0	0
XACI15	5.13	0	34.25	3.41	32.15	29.545	8.115	0	43.05	35.25	9.425	9.485
XACI16	0.982	22.85	28.8	53.75	28.15	39.25	20.78	9.09	39.15	47.75	20.45	18.195
XACN6	0	0	0	0	0	0	0	0	0	0	0	0
XACN12	0.6635	26.15	37.85	42.85	13.65	32.5	10.885	25	28.2	32.85	33.3	21.45
XACN14	0.2785	0	16.65	0	8.35	8.35	0	2	8.35	8.35	0	0
XACN15	0.348	7.15	10.4	7.15	21.45	14.3	6.25	0	14.3	14.3	0	11.315
GC1468	0.897	5.5	26.55	41.55	10.26	72.1	43.8	3.22	45.55	55.3	31.5	15.05
GC1471	0.8085	19.9	29.3	42.05	31.3	60.15	32.8	15.25	50	59.95	12.95	32.85
XACN03	9.75	8.475	37.3	34.3	18.15	59	9.26	8.715	49.9	38	7.13	32.2
XACN11	0.117	37.5	75	62.5	0	25	0	62.5	37.5	25	25	62.5
samples	mMDSCs	mMDSCs/CCR5+	mMDSCs/CD141+	mMDSCs/CD86+	mMDSCs/CCR2+	mMDSCs/IL-6+	mMDSCs/CXCR4+	mMDSCs/CD10+	mMDSCs/CD209+	mMDSCs/CD40+	mMDSCs/CD1d+	mMDSCs/LILRB2+	mMDSCs/PVR+	mMDSCs/PDL1+	mMDSCs/Nectin2+
XACN10	27.5	57.3	80.8	70.3	99.6	35.6	76.3	55.7	24	11.5	68.8	49.2	58.3	11.3	7.22
XACN13	3.25	47.8	70.3	71	100	51.4	63.8	31.9	26.8	23.9	60.1	84.8	48.6	21	48.6
XACN16	55.5	68.9	72.1	70.5	100	47.5	70.5	54.1	21.3	9.84	90.2	83.6	77	4.92	4.92
XACI15	19.5	18.4	55.3	31.6	100	18.4	42.1	18.4	2.63	2.63	73.7	31.6	18.4	2.63	2.63
XACI16	40.3	26.4	52.6	59.1	99.9	4.75	73.8	28.4	10.2	9.04	75.6	73.6	31.1	10.8	5.21
XACN6	54	41.2	42.2	63.2	100	35.8	68.1	30.9	6.86	3.43	89.2	83.3	53.9	5.39	1.47
XACN12	11.5	34.6	64.8	64.3	100	44.5	63.2	28	18.1	23.6	83.5	68.7	58.8	11.5	13.2
XACN14	35.3	42.6	80.5	62.9	100	31.1	46.3	38.2	13.7	25.3	54.7	61.6	59.2	14.7	28.9
XACN15	24.4	58	73.3	79.4	100	26.3	72.2	47.7	16.4	17.1	91.5	73.7	62.3	13.2	4.63
GC1468	5.98	60.2	74.5	85.7	98.7	12.7	95.2	51.3	4.78	10.5	73.6	74.5	47.8	20.4	8.6
GC1471	33	51.3	55.7	59.4	100	17.1	70.2	40.8	46.8	14.4	79.4	73.4	27.2	13.6	9.22
XACN03	2.03	54.2	64.7	71.8	98.7	24.4	68.9	16.4	5.04	10.5	42	33.6	13	32.4	29
XACN11	7.59	49.2	69.2	70.8	100	9.23	72.3	30.8	10.8	13.8	75.4	64.6	30.8	18.5	21.5
samples	TAMs	CD163pos	CD163pos/CD163pos	CD163pos/CCR5+	CD163pos/CD16+	CD163pos/CD141+	CD163pos/CD86+	CD163pos/CCR2+	CD163pos/IL-6+	CD163pos/CXCR4+	CD163pos/CD10+	CD163pos/CD80+	CD163pos/CD209+	CD163pos/CD40+	CD163pos/CD206+	CD163pos/CD1d+	CD163pos/LILRB2+	CD163pos/PVR+	CD163pos/PDL1+	CD163pos/Nectin2+
XACN10	25.9	12.7	100	68.7	37.3	78.3	89.2	31.3	91.6	39.8	49.4	26.5	61.4	74.7	45.8	39.8	41	84.3	36.1	49.4
XACN13	14.9	25.2	100	71.1	30.8	97.5	98.1	24.5	98.7	44.7	28.3	74.8	78	91.2	44.7	11.3	75.5	68.6	62.3	95.6
XACN16	5.45	0	0	0	0	0	0	0	0	0	0	0	0	0	0	0	0	0	0	0
XACI15	1.03	50	100	0	100	100	0	0	0	0	0	0	100	0	100	0	0	0	0	0
XACI16	35.7	58.4	100	78.3	8.97	81.8	97.8	7.4	74.4	56.5	15.7	66.1	75.3	95.3	64.6	36.8	64.6	69.1	87.4	71.3
XACN6	5.29	20	100	100	0	50	75	75	50	50	50	50	25	100	75	75	75	100	50	50
XACN12	23.8	13	100	81.6	32.7	91.8	91.8	36.7	91.8	63.3	26.5	16.3	12.2	81.6	81.6	30.6	8.16	75.5	77.6	65.3
XACN14	6.68	16.7	100	75	16.7	100	83.3	66.7	91.7	50	25	33.3	33.3	83.3	75	50	83.3	75	50	83.3
XACN15	32.6	14.1	100	96.2	17	86.8	98.1	35.8	98.1	52.8	22.6	60.4	79.2	100	83	73.6	43.4	94.3	92.5	41.5
GC1468	2.99	43.3	100	82.4	33.8	79.4	92.6	44.1	80.9	79.4	52.9	33.8	38.2	83.8	51.5	63.2	66.2	75	61.8	42.6
GC1471	20.5	25.5	100	91	34.1	93.2	95	22	83.9	45.2	36.2	66.3	73.7	94.1	52.3	46.7	80.8	61.9	81.7	73.1
XACN03	0.879	14.6	100	46.7	13.3	80	93.3	33.3	93.3	100	20	40	6.67	53.3	26.7	20	40	20	46.7	80
XACN11	23.5	72.1	100	90.3	75.9	100	98.6	29.7	96.6	57.9	26.9	82.1	95.2	100	97.2	58.6	93.8	66.2	86.2	80.7
samples	CD163neg	CD163neg/CCR5+	CD163neg/CD141+	CD163neg/CD86+	CD163neg/CCR2+	CD163neg/IL-6+	CD163neg/CXCR4+	CD163neg/CD10+	CD163neg/CD80+	CD163neg/CD209+	CD163neg/CD40+	CD163neg/CD206+	CD163neg/CD1d+	CD163neg/LILRB2+	CD163neg/PVR+	CD163neg/PDL1+	CD163neg/Nectin2+	LCs
XACN10	85.9	65.6	75.8	77.4	54.2	87.2	52.4	52	23.4	28.7	61.5	56.3	47.1	34	80.6	28.5	34.9	0.199
XACN13	73.3	54.6	92.7	90.9	28.7	92.4	25.9	26.6	62.2	71.9	87.3	49	14.7	65.2	56.4	60.3	94.2	57.8
XACN16	100	100	100	100	66.7	66.7	50	33.3	50	33.3	100	50	100	66.7	100	50	16.7	0
XACI15	50	0	100	100	0	100	0	0	0	100	100	100	0	0	0	0	100	0
XACI16	40.7	71.1	78.5	96.8	22.8	49.2	47.3	15.8	65	60.1	93.9	46.3	44.1	58.5	63.7	80.7	73.3	0.28
XACN6	75	93.3	86.7	66.7	60	66.7	40	33.3	26.7	33.3	86.7	73.3	80	60	80	53.3	33.3	0.265
XACN12	85.7	51.7	71.8	58.5	36.2	68.7	39.3	14.9	22.9	23.2	87.6	49.8	48.6	17	62.8	52	77.4	0.948
XACN14	83.3	53.3	96.7	68.3	46.7	73.3	43.3	15	11.7	33.3	86.7	71.7	36.7	48.3	78.3	41.7	78.3	9.65
XACN15	85.6	92.5	93.5	83.2	71	81.6	50.5	32.7	56.7	48.3	92.2	80.7	71.7	57.9	91.9	66.4	33.3	0.174
GC1468	51	77.5	81.3	92.5	60	52.5	87.5	62.5	35	20	81.3	68.8	78.8	71.3	61.3	70	17.5	0
GC1471	72.2	84.9	94.1	89.6	57.9	44.9	54.4	36.9	38	56.3	86.3	68.9	51.8	76	66.8	57.9	66.8	0.307
XACN03	83.5	62.8	70.9	80.2	40.7	86	67.4	14	19.8	6.98	38.4	12.8	19.8	33.7	17.4	50	68.6	0.23
XACN11	26.9	77.8	98.1	88.9	46.3	64.8	37	29.6	55.6	85.2	96.3	87	61.1	87	59.3	70.4	83.3	0.117
samples	CD1alo DCs	CD1alo DCs/CCR5+	CD1alo DCs/CD141+	CD1alo DCs/CD86+	CD1alo DCs/CCR2+	CD1alo DCs/IL-6+	CD1alo DCs/CXCR4+	CD1alo DCs/CD10+	CD1alo DCs/CD80+	CD1alo DCs/CD209+	CD1alo DCs/CD40+	CD1alo DCs/CD206+	CD1alo DCs/CD1d+	CD1alo DCs/LILRB2+	CD1alo DCs/PVR+	CD1alo DCs/PDL1+	CD1alo DCs/Nectin2+
XACN10	11.9	33	52.7	68.3	26	76.7	36.3	44.3	25	5	48.3	75	54.7	17.3	72.7	23.3	27
XACN13	5.08	26.9	75.9	68.5	10.6	63	13.9	9.72	41.2	28.2	66.2	74.5	12	30.6	52.3	55.1	86.1
XACN16	3.64	100	100	100	50	100	75	0	100	25	100	75	100	75	100	75	75
XACI15	1.03	0	100	100	50	0	0	0	100	0	100	50	50	50	100	100	100
XACI16	4.95	57.5	85.8	84.9	18.9	14.2	40.6	4.72	54.7	16	82.1	47.2	62.3	39.6	48.1	48.1	73.6
XACN6	3.7	42.9	78.6	28.6	14.3	35.7	14.3	0	35.7	28.6	71.4	78.6	35.7	28.6	78.6	35.7	28.6
XACN12	35.7	19.3	79.3	28.8	8.5	41.6	6.19	3.89	14.9	3.19	59.3	59.6	54.2	5.84	34.7	24.6	67.1
XACN14	15.9	9.94	69.6	46.8	6.43	43.9	15.2	9.36	22.2	1.75	60.8	73.7	24.6	11.7	45.6	26.3	73.1
XACN15	13.5	71	92.9	54.2	46.5	67.7	46.5	7.74	68.4	2.58	83.2	78.1	85.8	31.6	65.8	42.6	40.6
GC1468	0.495	57.7	65.4	96.2	30.8	73.1	73.1	42.3	26.9	3.85	73.1	38.5	73.1	30.8	84.6	80.8	84.6
GC1471	5.61	64	93.4	91.6	41.5	34	40.9	22.2	58.8	25.1	87.6	65.4	67.7	67.7	66.6	44.7	77.5
XACN03	1.11	22.3	58.5	68.5	11.5	33.8	68.5	6.92	14.6	5.38	58.5	51.5	23.8	10.8	14.6	71.5	52.3
XACN11	4.32	64.9	100	78.4	64.9	54.1	54.1	21.6	56.8	48.6	94.6	94.6	81.1	56.8	45.9	62.2	75.7
samples	cDC2	cDC2/CCR5+	cDC2/CD141+	cDC2/CD86+	cDC2/CCR2+	cDC2/IL-6+	cDC2/CXCR4+	cDC2/CD10+	cDC2/CD80+	cDC2/CD40+	cDC2/CD206+	cDC2/CD1d+	cDC2/LILRB2+	cDC2/PVR+	cDC2/PDL1+	cDC2/Nectin2+	cDC1	DRlo mMDSC	pDCs
XACN10	6.71	58.6	83.4	70.4	76.3	42.6	72.8	60.4	11.2	7.1	37.9	86.4	10.7	64.5	14.2	11.8	0.715	8.42	0.993
XACN13	0.494	23.8	71.4	66.7	76.2	61.9	33.3	47.6	23.8	4.76	28.6	71.4	42.9	52.4	38.1	66.7	2.19	0.235	1.01
XACN16	6.36	100	71.4	85.7	100	57.1	42.9	42.9	28.6	28.6	0	100	42.9	100	14.3	28.6	0.909	0	9.09
XACI15	3.08	33.3	33.3	33.3	100	0	50	33.3	16.7	0	0	83.3	0	16.7	0	16.7	2.05	0	1.54
XACI16	3.27	54.3	74.3	58.6	94.3	2.86	72.9	27.1	10	25.7	14.3	92.9	10	20	14.3	20	2.89	0.187	0.327
XACN6	16.4	91.9	64.5	58.1	93.5	29	79	37.1	0	6.45	9.68	91.9	19.4	80.6	11.3	1.61	0.794	0	0
XACN12	6.32	41	70	44	78	54	41	23	9	42	21	84	17	54	20	39	3.22	0.316	0.505
XACN14	6.03	58.5	86.2	78.5	81.5	43.1	56.9	52.3	7.69	26.2	13.8	80	21.5	75.4	29.2	56.9	1.02	0.649	3.34
XACN15	9.91	84.2	85.1	53.5	91.2	35.1	55.3	42.1	26.3	38.6	32.5	93	14	66.7	30.7	9.65	1.91	0.087	1.83
GC1468	0.381	70	65	100	75	40	85	45	30	20	20	95	35	55	20	35	0.114	0.629	0
GC1471	2.34	80	84.8	75.9	93.8	7.59	77.2	46.9	13.1	26.2	30.3	92.4	23.4	43.4	17.2	28.3	0.922	0.113	1.89
XACN03	1.38	28.4	75.3	70.4	45.1	21	63	17.9	15.4	33.3	8.64	74.7	15.4	6.79	45.7	45.7	0.0853	0.247	0.119
XACN11	3.27	64.3	78.6	57.1	89.3	3.57	64.3	46.4	10.7	14.3	39.3	96.4	10.7	50	25	32.1	1.05	0	0.234
