## Supplementary material for "Tertiary lymphoid structures are associated with enhanced macrophage activation, immune checkpoint expression and predict outcome in cervical cancer": Supp Table 7

	Immune cell count group		TLS group				Stages group
Samples	DC.number	Bcell.number	DC.density	Bcell.Density	TLS	FDC	Histology	LN invasion	Emboli	FIGO stages	Age	relapse_death	Treatment
GC1323	164	1046	1	2	TLS-	0	SCC	1	0	low	37	0	RCTB
GC1358	161	198	2	2	TLS-	0	SCC	0	0	low	67	1	BT
GC1364	9	0	1	1	TLS-	0	SCC	0	0	Int	78	1	RCTB
GC1374	806	1922	2	2	TLS-	1	SCC	1	0	Hi	71	1	RCTB
GC1393	239	49	2	1	TLS-	0	SCC	1	0	low	58	0	RCTB
GC1409	132	663	2	3	TLS-	0	SCC	0	0	low	44	0	RCTB
GC1483	157	132	2	2	TLS-	0	Other	0	0	Int	41	0	RCTB
I06	0	0	1	1	TLS-	0	SCC	1	1	Int	60	1	RCTB
I07	86	0	1	1	TLS-	0	SCC	0	0	low	54	0	RCTB
I14	0	0	1	1	TLS-	0	SCC	0	0	low	71	0	RCTB
N10	816	0	3	1	TLS-	0	Other	0	0	low	65	0	RCTB
N13	178	167	1	1	TLS-	0	SCC	0	0	low	72	0	RCT
N16	4180	292	4	2	TLS-	0	Other	0	0	Int	45	0	RCTB
N4	740	210	1	1	TLS-	0	SCC	1	0	Hi	48	1	CT
N5	466	1148	1	2	TLS-	0	SCC	0	0	low	69	0	RCT
N9	103	347	1	2	TLS-	0	SCC	0	0	low	66	0	RCTB
GC1282	2559	10250	4	4	TLS_I	0	SCC	0	0	low	44	0	RCTB
GC1322	551	5275	2	4	TLS_I	0	SCC	0	0	low	65	0	BT
GC1471	2332	1377	4	3	TLS_I	0	SCC	1	0	Int	42	0	RCTB
I11	1058	3742	3	3	TLS_I	0	SCC	1	0	low	49	1	RCTB
I16	585	4103	3	4	TLS_I	0	SCC	1	0	Hi	64	0	RCTB
N12	1653	15510	4	4	TLS_I	0	SCC	0	0	low	80	0	RCT
N14	1087	4163	4	4	TLS_I	0	SCC	0	0	low	64	0	RCTB
N2	6156	7039	3	3	TLS_I	0	Other	1	0	low	46	1	RCTB
N3	6517	4082	4	3	TLS_I	0	SCC	0	0	low	56	0	RCTB
N6	146	125	3	2	TLS_I	0	SCC	0	0	Int	52	0	RCTB
N7	1300	2777	3	3	TLS_I	0	SCC	0	0	low	61	0	RCTB
C1	3499	25458	3	4	TLS_M	1	SCC	0	1	Int	58	0	RCTB
GC01389	6262	21813	4	4	TLS_M	1	SCC	1	0	low	48	0	RCTB
GC1468	1349	13901	2	3	TLS_M	1	Other	1	1	Int	62	0	RCT
N11	5317	8848	3	4	TLS_M	0	SCC	1	0	Hi	40	0	RCT
N15	2383	2322	4	3	TLS_M	1	SCC	1	0	Int	55	0	RCTB
N8	1275	15456	4	4	TLS_M	1	Other	0	0	low	58	0	RCTB
Supp. Table 7: MFA input parameters
